# PGC-1α isoforms coordinate to balance hepatic metabolism and apoptosis in inflammatory environments

**DOI:** 10.1101/703678

**Authors:** Mélissa Léveillé, Aurèle Besse-Patin, Nathalie Jouvet, Aysim Gunes, Stewart Jeromson, Naveen P. Khan, Sarah Sczelecki, Cindy Baldwin, Annie Dumouchel, Jorge Correia, Paulo Jannig, Jonathan Boulais, Jorge L. Ruas, Jennifer L. Estall

## Abstract

Liver is regularly exposed to changing metabolic and inflammatory environments. It must sense and adapt to metabolic need while balancing resources required to protect itself from insult. PGC-1α is a transcriptional coactivator that both coordinates metabolic adaptation to diverse stimuli and protects against inflammation. However, it is not known how PGC-1α integrates extracellular signals to balance metabolic and anti-inflammatory outcomes. PGC-1α exists as multiple, alternatively spliced variants expressed from different promoters. Primary mouse hepatocytes were used to evaluate the role(s) of different PGC-1α proteins in regulating hepatic metabolism and inflammatory signaling downstream of TNFα. PGC-1α1 and PGC-1α4 were expressed in hepatocytes and expression analysis uncovered shared and isoform-specific roles for these variants linked to metabolism and inflammation. PGC-1α1 primarily impacted gene programs of nutrient and mitochondrial metabolism, while TNFα signaling revealed that PGC-1α4 influenced several pathways related to innate immunity and cell death. Gain- and loss-of-function models illustrated that PGC-1α4 uniquely enhanced expression of anti-apoptotic gene programs and attenuated hepatocyte apoptosis in response to TNFα or LPS. This was in contrast to PGC-1α1, which reduced the expression of a wide inflammatory gene network, but did not prevent liver cell death in response to the cytokine. We conclude that PGC-1α variants have distinct, yet complimentary roles in hepatic responses to metabolism and inflammation and identify PGC-1α4 as an important mitigator of apoptosis.
