## Supplementary Table 4 for "PGC-1α isoforms coordinate to balance hepatic metabolism and apoptosis in inflammatory environments"

### Sheet: Sheet1
Supplementary Table 4. Enriched Transcription Factor Motifs from iRegulon
Genes unique to PGC-1α1	(set of 2571 genes)
TF	NES	#Targets	#Motifs/Tracks
Etv6	3.93	1439	64
Mef2c	3.625	295	3
Jun	3.554	299	7
Genes unique to PGC-1α4	(set of 1208 genes)
TF	NES	#Targets	#Motifs/Tracks
Sp4	5.877	515	10
Nfyc	5.151	206	9
Nfya	4.96	295	13
Irf6	4.333	453	6
Gm7148	4.25	363	3
Pitx2	4.014	330	4
Irf4	3.951	118	2
Hsf4	3.932	336	4
Rela	3.588	93	4
Atf4	3.48	136	3
Srf	3.433	63	1
Tbx5	3.233	88	1
Ebf1	3.217	41	1
Genes shared by PGC-1α1 and PGC-1α4		(set of 2166 genes)
TF	NES	#Targets	#Motifs/Tracks
Irf4	5.143	996	83
Elk4	5.109	990	24
Nr1h2	3.992	412	4
Atf3	3.967	67	2
Zbtb33	3.731	577	3
Zfp143	3.52	239	2
Pitx2	3.275	322	1
Irf1	3.002	52	1
Shared by PGC-1α1 and PGC-1α4, opposing regulation			(set of 175 genes)
TF	NES	#Targets	#Motifs/Tracks
Spib	5.472	40	4
Nfatc2	4.794	30	3
Klf4	4.716	23	7
Srf	4.423	31	7
Yeats4	4.131	15	2
Mef2a	4.115	26	3
Tead1	4.077	18	8
Prkaa2	3.652	25	2
Srebf2	3.331	15	3
Jund	3.293	14	1
Fezf2	3.223	7	1
