## Supplementary File 4 for "PGC-1α isoforms coordinate to balance hepatic metabolism and apoptosis in inflammatory environments"

### Sheet: A1 TNF unique (2571 set)
Analysis Type:	PANTHER Overrepresentation Test (Released 20181113)
Annotation Version and Release Date:	GO Ontology database Released 2019-01-01
Analyzed List:	upload_1 (Mus musculus)
Reference List:	Mus musculus (all genes in database)
Test Type:	FISHER
Correction:	BONFERRONI
Bonferroni count:	8633
GO biological process complete	Mus musculus - REFLIST (22296)	Number	Expected	Over/under	Fold Enrichment	P-value
NADH dehydrogenase complex assembly (GO:0010257)	42	19	4.36	+	4.35	0.0156
mitochondrial respiratory chain complex I assembly (GO:0032981)	42	19	4.36	+	4.35	0.0156
mitochondrial respiratory chain complex assembly (GO:0033108)	74	27	7.69	+	3.51	0.00375
aerobic respiration (GO:0009060)	64	23	6.65	+	3.46	0.0322
electron transport chain (GO:0022900)	81	26	8.42	+	3.09	0.0425
cellular respiration (GO:0045333)	134	43	13.93	+	3.09	4.07e-05
oxidoreduction coenzyme metabolic process (GO:0006733)	125	40	12.99	+	3.08	0.000147
dicarboxylic acid metabolic process (GO:0043648)	88	28	9.14	+	3.06	0.0215
nicotinamide nucleotide metabolic process (GO:0046496)	107	33	11.12	+	2.97	0.00508
pyridine-containing compound metabolic process (GO:0072524)	114	35	11.85	+	2.95	0.00256
pyridine nucleotide metabolic process (GO:0019362)	109	33	11.33	+	2.91	0.00717
coenzyme biosynthetic process (GO:0009108)	139	42	14.44	+	2.91	0.000391
cofactor biosynthetic process (GO:0051188)	185	54	19.23	+	2.81	8.51e-06
ATP metabolic process (GO:0046034)	163	46	16.94	+	2.72	0.000515
purine ribonucleoside triphosphate metabolic process (GO:0009205)	189	51	19.64	+	2.6	0.000335
purine-containing compound biosynthetic process (GO:0072522)	167	45	17.35	+	2.59	0.00153
ribonucleoside triphosphate metabolic process (GO:0009199)	193	51	20.06	+	2.54	0.000452
coenzyme metabolic process (GO:0006732)	273	71	28.37	+	2.5	2.49e-06
purine nucleotide biosynthetic process (GO:0006164)	162	42	16.84	+	2.49	0.0118
energy derivation by oxidation of organic compounds (GO:0015980)	193	50	20.06	+	2.49	0.000922
purine nucleoside triphosphate metabolic process (GO:0009144)	198	51	20.58	+	2.48	0.000775
purine ribonucleotide biosynthetic process (GO:0009152)	152	39	15.8	+	2.47	0.0358
nucleoside triphosphate metabolic process (GO:0009141)	214	54	22.24	+	2.43	0.000633
cofactor metabolic process (GO:0051186)	429	108	44.58	+	2.42	3.05e-10
nucleotide biosynthetic process (GO:0009165)	208	51	21.62	+	2.36	0.00409
nucleoside phosphate biosynthetic process (GO:1901293)	215	52	22.34	+	2.33	0.00363
generation of precursor metabolites and energy (GO:0006091)	266	64	27.64	+	2.32	0.00018
mitochondrion organization (GO:0007005)	386	92	40.11	+	2.29	3.06e-07
sulfur compound metabolic process (GO:0006790)	252	59	26.19	+	2.25	0.00186
purine-containing compound metabolic process (GO:0072521)	396	91	41.15	+	2.21	1.57e-06
ribose phosphate metabolic process (GO:0019693)	362	83	37.62	+	2.21	1.07e-05
purine ribonucleotide metabolic process (GO:0009150)	336	77	34.92	+	2.21	5.73e-05
nucleobase-containing small molecule metabolic process (GO:0055086)	533	121	55.39	+	2.18	3.51e-09
purine nucleotide metabolic process (GO:0006163)	353	80	36.68	+	2.18	4.76e-05
ribonucleotide metabolic process (GO:0009259)	346	77	35.96	+	2.14	0.000151
nucleotide metabolic process (GO:0009117)	460	102	47.8	+	2.13	8.86e-07
nucleoside phosphate metabolic process (GO:0006753)	469	103	48.74	+	2.11	8.92e-07
organophosphate biosynthetic process (GO:0090407)	399	87	41.46	+	2.1	3.51e-05
cellular protein-containing complex assembly (GO:0034622)	676	141	70.25	+	2.01	1.07e-08
oxidation-reduction process (GO:0055114)	864	179	89.79	+	1.99	1.01e-11
ribonucleoprotein complex biogenesis (GO:0022613)	401	83	41.67	+	1.99	0.000817
organophosphate metabolic process (GO:0019637)	793	164	82.41	+	1.99	2.4e-10
heterocycle biosynthetic process (GO:0018130)	750	149	77.94	+	1.91	5.13e-08
small molecule biosynthetic process (GO:0044283)	474	94	49.26	+	1.91	0.000489
drug metabolic process (GO:0017144)	544	107	56.53	+	1.89	9.93e-05
nucleobase-containing compound biosynthetic process (GO:0034654)	687	134	71.39	+	1.88	2.15e-06
mitotic cell cycle (GO:0000278)	495	96	51.44	+	1.87	0.000893
aromatic compound biosynthetic process (GO:0019438)	767	148	79.71	+	1.86	3.99e-07
mitotic cell cycle process (GO:1903047)	413	79	42.92	+	1.84	0.0204
amide biosynthetic process (GO:0043604)	417	79	43.33	+	1.82	0.032
cellular nitrogen compound biosynthetic process (GO:0044271)	1146	215	119.09	+	1.81	1.57e-10
small molecule metabolic process (GO:0044281)	1510	278	156.92	+	1.77	8.98e-14
organic cyclic compound biosynthetic process (GO:1901362)	874	159	90.83	+	1.75	3.48e-06
protein localization to organelle (GO:0033365)	583	106	60.59	+	1.75	0.0035
regulation of cellular protein localization (GO:1903827)	518	94	53.83	+	1.75	0.019
regulation of cellular catabolic process (GO:0031329)	675	122	70.15	+	1.74	0.000571
phosphorylation (GO:0016310)	993	179	103.19	+	1.73	4.72e-07
cellular amide metabolic process (GO:0043603)	668	120	69.42	+	1.73	0.000976
carboxylic acid metabolic process (GO:0019752)	775	138	80.54	+	1.71	0.000201
intracellular protein transport (GO:0006886)	749	133	77.84	+	1.71	0.000342
phosphorus metabolic process (GO:0006793)	1730	306	179.78	+	1.7	2.23e-13
heterocycle metabolic process (GO:0046483)	2422	427	251.69	+	1.7	2.17e-20
nucleobase-containing compound metabolic process (GO:0006139)	2292	404	238.18	+	1.7	5.41e-19
positive regulation of organelle organization (GO:0010638)	574	101	59.65	+	1.69	0.0295
phosphate-containing compound metabolic process (GO:0006796)	1707	300	177.39	+	1.69	1.1e-12
cell cycle process (GO:0022402)	740	130	76.9	+	1.69	0.00101
organic acid metabolic process (GO:0006082)	843	148	87.6	+	1.69	0.000107
oxoacid metabolic process (GO:0043436)	816	143	84.8	+	1.69	0.000229
regulation of catabolic process (GO:0009894)	800	139	83.14	+	1.67	0.000606
cellular nitrogen compound metabolic process (GO:0034641)	2886	501	299.91	+	1.67	1.16e-23
carbohydrate derivative metabolic process (GO:1901135)	861	149	89.48	+	1.67	0.000264
cellular aromatic compound metabolic process (GO:0006725)	2487	430	258.45	+	1.66	5.11e-19
organonitrogen compound biosynthetic process (GO:1901566)	1101	189	114.42	+	1.65	4.63e-06
organic cyclic compound metabolic process (GO:1901360)	2683	458	278.82	+	1.64	1.14e-19
cellular biosynthetic process (GO:0044249)	1991	339	206.9	+	1.64	3.75e-13
establishment of protein localization (GO:0045184)	1283	218	133.33	+	1.64	4.58e-07
organelle organization (GO:0006996)	2950	501	306.56	+	1.63	9.63e-22
protein-containing complex assembly (GO:0065003)	1310	222	136.14	+	1.63	3.79e-07
protein transport (GO:0015031)	1199	203	124.6	+	1.63	2.63e-06
intracellular transport (GO:0046907)	1166	197	121.17	+	1.63	6.92e-06
peptide transport (GO:0015833)	1226	207	127.41	+	1.62	2.17e-06
amide transport (GO:0042886)	1245	209	129.38	+	1.62	2.85e-06
organic substance biosynthetic process (GO:1901576)	2095	351	217.71	+	1.61	9.35e-13
cellular response to stress (GO:0033554)	1393	232	144.76	+	1.6	5.28e-07
biosynthetic process (GO:0009058)	2159	359	224.36	+	1.6	9.32e-13
protein-containing complex subunit organization (GO:0043933)	1495	247	155.36	+	1.59	2.17e-07
nitrogen compound transport (GO:0071705)	1483	245	154.11	+	1.59	3.22e-07
regulation of protein localization (GO:0032880)	1014	167	105.37	+	1.58	0.000621
cellular protein localization (GO:0034613)	1350	221	140.29	+	1.58	6.75e-06
cellular macromolecule localization (GO:0070727)	1357	222	141.02	+	1.57	5.66e-06
cell cycle (GO:0007049)	1169	190	121.48	+	1.56	0.00017
cellular component biogenesis (GO:0044085)	2334	379	242.55	+	1.56	2.82e-12
regulation of organelle organization (GO:0033043)	1221	197	126.89	+	1.55	0.000145
establishment of localization in cell (GO:0051649)	1407	227	146.22	+	1.55	1.06e-05
regulation of cell cycle (GO:0051726)	939	151	97.58	+	1.55	0.0107
nucleic acid metabolic process (GO:0090304)	1771	282	184.04	+	1.53	2.4e-07
cellular localization (GO:0051641)	1991	317	206.9	+	1.53	1.32e-08
gene expression (GO:0010467)	1580	251	164.19	+	1.53	5.41e-06
protein localization (GO:0008104)	1870	296	194.33	+	1.52	1.43e-07
cellular component assembly (GO:0022607)	2127	335	221.04	+	1.52	8.98e-09
cellular metabolic process (GO:0044237)	6282	986	652.83	+	1.51	1.35e-40
RNA metabolic process (GO:0016070)	1212	189	125.95	+	1.5	0.00282
organic substance transport (GO:0071702)	1796	280	186.64	+	1.5	2.42e-06
positive regulation of cellular component organization (GO:0051130)	1250	194	129.9	+	1.49	0.00253
cellular macromolecule biosynthetic process (GO:0034645)	1195	185	124.18	+	1.49	0.0063
positive regulation of cell differentiation (GO:0045597)	1073	166	111.51	+	1.49	0.0219
nitrogen compound metabolic process (GO:0006807)	5799	894	602.63	+	1.48	4.15e-32
organonitrogen compound metabolic process (GO:1901564)	4369	670	454.03	+	1.48	1.92e-20
regulation of apoptotic process (GO:0042981)	1473	225	153.07	+	1.47	0.00073
regulation of programmed cell death (GO:0043067)	1494	228	155.26	+	1.47	0.000689
metabolic process (GO:0008152)	7153	1087	743.34	+	1.46	5.59e-41
macromolecule biosynthetic process (GO:0009059)	1227	186	127.51	+	1.46	0.0174
macromolecule localization (GO:0033036)	2165	328	224.99	+	1.46	9.04e-07
organic substance metabolic process (GO:0071704)	6693	1013	695.54	+	1.46	8.87e-36
regulation of cell death (GO:0010941)	1642	248	170.64	+	1.45	0.000387
primary metabolic process (GO:0044238)	6342	954	659.06	+	1.45	1.68e-31
regulation of cellular component organization (GO:0051128)	2488	372	258.55	+	1.44	1.82e-07
positive regulation of developmental process (GO:0051094)	1502	222	156.09	+	1.42	0.00875
cellular protein metabolic process (GO:0044267)	2853	421	296.48	+	1.42	2.86e-08
cellular macromolecule metabolic process (GO:0044260)	3956	583	411.11	+	1.42	2.63e-13
cellular component organization or biogenesis (GO:0071840)	5238	763	544.33	+	1.4	1.29e-18
negative regulation of cellular metabolic process (GO:0031324)	2384	346	247.75	+	1.4	2.21e-05
negative regulation of nitrogen compound metabolic process (GO:0051172)	2206	320	229.25	+	1.4	0.000107
macromolecule metabolic process (GO:0043170)	5038	728	523.55	+	1.39	1.81e-16
negative regulation of metabolic process (GO:0009892)	2655	382	275.91	+	1.38	6.56e-06
negative regulation of macromolecule metabolic process (GO:0010605)	2398	344	249.2	+	1.38	8.29e-05
cellular component organization (GO:0016043)	5063	726	526.15	+	1.38	1.39e-15
homeostatic process (GO:0042592)	1592	228	165.44	+	1.38	0.0452
regulation of cellular protein metabolic process (GO:0032268)	2437	348	253.25	+	1.37	0.000104
regulation of protein metabolic process (GO:0051246)	2642	376	274.56	+	1.37	3.08e-05
regulation of catalytic activity (GO:0050790)	1790	254	186.02	+	1.37	0.025
negative regulation of cellular process (GO:0048523)	4470	631	464.52	+	1.36	2.76e-11
protein metabolic process (GO:0019538)	3461	488	359.67	+	1.36	2.09e-07
regulation of developmental process (GO:0050793)	2611	367	271.34	+	1.35	0.000184
positive regulation of cellular process (GO:0048522)	5254	736	546	+	1.35	1.38e-13
regulation of molecular function (GO:0065009)	2443	342	253.88	+	1.35	0.000914
macromolecule modification (GO:0043412)	2433	340	252.84	+	1.34	0.00126
regulation of nitrogen compound metabolic process (GO:0051171)	5003	699	519.91	+	1.34	2.67e-12
cellular protein modification process (GO:0006464)	2262	316	235.07	+	1.34	0.0041
protein modification process (GO:0036211)	2262	316	235.07	+	1.34	0.0041
positive regulation of nitrogen compound metabolic process (GO:0051173)	3007	420	312.49	+	1.34	2.47e-05
positive regulation of metabolic process (GO:0009893)	3412	475	354.57	+	1.34	2.14e-06
regulation of cellular metabolic process (GO:0031323)	5282	735	548.91	+	1.34	7.12e-13
regulation of nucleobase-containing compound metabolic process (GO:0019219)	3278	455	340.65	+	1.34	9.23e-06
positive regulation of cellular metabolic process (GO:0031325)	3145	436	326.83	+	1.33	2.7e-05
establishment of localization (GO:0051234)	3581	496	372.14	+	1.33	1.48e-06
negative regulation of biological process (GO:0048519)	4989	691	518.46	+	1.33	3.07e-11
positive regulation of macromolecule metabolic process (GO:0010604)	3140	434	326.31	+	1.33	3.88e-05
regulation of primary metabolic process (GO:0080090)	5145	710	534.67	+	1.33	1.76e-11
regulation of localization (GO:0032879)	2773	381	288.17	+	1.32	0.000846
regulation of metabolic process (GO:0019222)	5679	780	590.16	+	1.32	6.88e-13
positive regulation of biological process (GO:0048518)	5935	815	616.77	+	1.32	7.83e-14
regulation of macromolecule metabolic process (GO:0060255)	5220	715	542.46	+	1.32	6.53e-11
transport (GO:0006810)	3445	470	358	+	1.31	3.37e-05
regulation of biological quality (GO:0065008)	3841	523	399.16	+	1.31	3.77e-06
regulation of cellular biosynthetic process (GO:0031326)	3390	457	352.29	+	1.3	0.000262
regulation of multicellular organismal process (GO:0051239)	3116	418	323.81	+	1.29	0.00199
regulation of biosynthetic process (GO:0009889)	3459	464	359.46	+	1.29	0.000338
regulation of cellular macromolecule biosynthetic process (GO:2000112)	3152	421	327.56	+	1.29	0.0031
regulation of RNA metabolic process (GO:0051252)	2988	398	310.51	+	1.28	0.00886
regulation of gene expression (GO:0010468)	3598	478	373.9	+	1.28	0.000637
regulation of macromolecule biosynthetic process (GO:0010556)	3237	430	336.39	+	1.28	0.00354
localization (GO:0051179)	4693	622	487.7	+	1.28	2.62e-06
multicellular organism development (GO:0007275)	4705	596	488.94	+	1.22	0.00382
anatomical structure development (GO:0048856)	5070	635	526.87	+	1.21	0.00575
developmental process (GO:0032502)	5351	667	556.08	+	1.2	0.00476
cellular process (GO:0009987)	13874	1727	1441.79	+	1.2	3.41e-29
regulation of cellular process (GO:0050794)	10456	1215	1086.59	+	1.12	0.00336
biological regulation (GO:0065007)	11765	1364	1222.62	+	1.12	0.000179
regulation of biological process (GO:0050789)	11153	1284	1159.02	+	1.11	0.00687
biological_process (GO:0008150)	20427	2221	2122.77	+	1.05	8.88e-11
immune response (GO:0006955)	1370	89	142.37	-	0.63	0.0247
system process (GO:0003008)	2521	141	261.98	-	0.54	1.63e-12
Unclassified (UNCLASSIFIED)	1869	96	194.23	-	0.49	0
nervous system process (GO:0050877)	2038	89	211.79	-	0.42	2.15e-17
adaptive immune response (GO:0002250)	469	19	48.74	-	0.39	0.0395
humoral immune response (GO:0006959)	374	11	38.87	-	0.28	0.0052
immune response-activating cell surface receptor signaling pathway (GO:0002429)	328	9	34.09	-	0.26	0.016
sensory perception (GO:0007600)	1605	44	166.79	-	0.26	7.06e-25
G protein-coupled receptor signaling pathway (GO:0007186)	1842	50	191.42	-	0.26	1.84e-29
immune response-regulating cell surface receptor signaling pathway (GO:0002768)	340	9	35.33	-	0.25	0.00583
antigen receptor-mediated signaling pathway (GO:0050851)	304	7	31.59	-	0.22	0.00582
humoral immune response mediated by circulating immunoglobulin (GO:0002455)	220	4	22.86	-	0.17	0.0453
complement activation (GO:0006956)	227	4	23.59	-	0.17	0.0327
phagocytosis, recognition (GO:0006910)	202	2	20.99	-	0.1	0.00661
B cell receptor signaling pathway (GO:0050853)	219	2	22.76	-	0.09	0.00144
phagocytosis, engulfment (GO:0006911)	222	2	23.07	-	0.09	0.00096
sensory perception of chemical stimulus (GO:0007606)	1219	1	126.68	-	< 0.01	3.31e-48

### Sheet: A4 TNF unique (1208 set)
Analysis Type:	PANTHER Overrepresentation Test (Released 20181113)
Annotation Version and Release Date:	GO Ontology database Released 2019-01-01
Analyzed List:	upload_1 (Mus musculus)
Reference List:	Mus musculus (all genes in database)
Test Type:	FISHER
Correction:	BONFERRONI
Bonferroni count:	8633
GO biological process complete	Mus musculus - REFLIST (22296)	Number	Expected	over/under	Fold Enrichment	P-value
regulation of proteolysis (GO:0030162)	689	66	33.41	+	1.98	0.00768
protein catabolic process (GO:0030163)	613	58	29.72	+	1.95	0.0488
organonitrogen compound catabolic process (GO:1901565)	864	79	41.89	+	1.89	0.00268
organic substance catabolic process (GO:1901575)	1387	121	67.25	+	1.8	2.24e-05
programmed cell death (GO:0012501)	838	73	40.63	+	1.8	0.046
proteolysis (GO:0006508)	1096	91	53.14	+	1.71	0.0203
cellular catabolic process (GO:0044248)	1482	121	71.85	+	1.68	0.0008
catabolic process (GO:0009056)	1667	135	80.82	+	1.67	0.000198
cellular protein metabolic process (GO:0044267)	2853	208	138.32	+	1.5	5.75e-05
regulation of cellular protein metabolic process (GO:0032268)	2437	177	118.16	+	1.5	0.00124
regulation of protein metabolic process (GO:0051246)	2642	190	128.09	+	1.48	0.000698
protein metabolic process (GO:0019538)	3461	247	167.8	+	1.47	7.85e-06
cellular protein modification process (GO:0006464)	2262	161	109.67	+	1.47	0.0161
protein modification process (GO:0036211)	2262	161	109.67	+	1.47	0.0161
cellular macromolecule metabolic process (GO:0044260)	3956	280	191.8	+	1.46	6.99e-07
regulation of cellular macromolecule biosynthetic process (GO:2000112)	3152	223	152.82	+	1.46	0.000138
regulation of transcription, DNA-templated (GO:0006355)	2733	192	132.51	+	1.45	0.00292
regulation of nucleic acid-templated transcription (GO:1903506)	2739	192	132.8	+	1.45	0.00378
regulation of gene expression (GO:0010468)	3598	252	174.45	+	1.44	2.41e-05
regulation of RNA metabolic process (GO:0051252)	2988	209	144.87	+	1.44	0.00113
regulation of RNA biosynthetic process (GO:2001141)	2747	192	133.19	+	1.44	0.004
primary metabolic process (GO:0044238)	6342	443	307.49	+	1.44	7.25e-14
organonitrogen compound metabolic process (GO:1901564)	4369	305	211.83	+	1.44	2.59e-07
regulation of macromolecule biosynthetic process (GO:0010556)	3237	225	156.94	+	1.43	0.000426
cellular metabolic process (GO:0044237)	6282	435	304.58	+	1.43	8.71e-13
regulation of biosynthetic process (GO:0009889)	3459	238	167.71	+	1.42	0.000363
nitrogen compound metabolic process (GO:0006807)	5799	398	281.16	+	1.42	2.8e-10
organic substance metabolic process (GO:0071704)	6693	459	324.5	+	1.41	3.04e-13
response to stress (GO:0006950)	3053	209	148.02	+	1.41	0.00483
regulation of cellular metabolic process (GO:0031323)	5282	361	256.09	+	1.41	1.93e-08
regulation of nucleobase-containing compound metabolic process (GO:0019219)	3278	224	158.93	+	1.41	0.00205
negative regulation of cellular process (GO:0048523)	4470	305	216.72	+	1.41	3.68e-06
regulation of primary metabolic process (GO:0080090)	5145	351	249.45	+	1.41	5.95e-08
organic cyclic compound metabolic process (GO:1901360)	2683	183	130.08	+	1.41	0.0414
regulation of cellular biosynthetic process (GO:0031326)	3390	231	164.36	+	1.41	0.00149
metabolic process (GO:0008152)	7153	487	346.81	+	1.4	4.48e-14
macromolecule metabolic process (GO:0043170)	5038	343	244.26	+	1.4	1.54e-07
regulation of macromolecule metabolic process (GO:0060255)	5220	353	253.09	+	1.39	1.61e-07
regulation of metabolic process (GO:0019222)	5679	384	275.34	+	1.39	8.33e-09
regulation of nitrogen compound metabolic process (GO:0051171)	5003	338	242.57	+	1.39	6.22e-07
positive regulation of cellular metabolic process (GO:0031325)	3145	212	152.48	+	1.39	0.0106
negative regulation of biological process (GO:0048519)	4989	332	241.89	+	1.37	5.4e-06
positive regulation of metabolic process (GO:0009893)	3412	225	165.43	+	1.36	0.0229
positive regulation of cellular process (GO:0048522)	5254	328	254.74	+	1.29	0.00557
positive regulation of biological process (GO:0048518)	5935	360	287.75	+	1.25	0.0179
cellular process (GO:0009987)	13874	762	672.67	+	1.13	0.00025
biological_process (GO:0008150)	20427	1040	990.38	+	1.05	4.43e-05
system process (GO:0003008)	2521	66	122.23	-	0.54	0.000112
Unclassified (UNCLASSIFIED)	1869	41	90.62	-	0.45	0
nervous system process (GO:0050877)	2038	40	98.81	-	0.4	9.9e-08
G protein-coupled receptor signaling pathway (GO:0007186)	1842	27	89.31	-	0.3	8.41e-11
sensory perception (GO:0007600)	1605	20	77.82	-	0.26	6.4e-11
sensory perception of chemical stimulus (GO:0007606)	1219	4	59.1	-	0.07	2.06e-16
sensory perception of smell (GO:0007608)	1121	2	54.35	-	0.04	6.65e-17

### Sheet: TNF common pathways (2166 set)
Analysis Type:	PANTHER Overrepresentation Test (Released 20181113)
Annotation Version and Release Date:	GO Ontology database Released 2019-01-01
Analyzed List:	upload_1 (Mus musculus)
Reference List:	Mus musculus (all genes in database)
Test Type:	FISHER
Correction:	BONFERRONI
Bonferroni count:	8633
GO biological process complete	Mus musculus - REFLIST (22296)	Number	Expected	over/under	Fold Enrichment	P-value
positive regulation of fatty acid metabolic process (GO:0045923)	40	16	3.37	+	4.75	0.03
monocarboxylic acid catabolic process (GO:0072329)	94	29	7.92	+	3.66	0.000442
fatty acid catabolic process (GO:0009062)	76	22	6.4	+	3.43	0.0416
regulation of fatty acid metabolic process (GO:0019217)	83	24	6.99	+	3.43	0.0159
acylglycerol metabolic process (GO:0006639)	88	24	7.42	+	3.24	0.0374
organic acid catabolic process (GO:0016054)	193	52	16.27	+	3.2	1.9e-07
carboxylic acid catabolic process (GO:0046395)	193	52	16.27	+	3.2	1.9e-07
purine nucleoside bisphosphate metabolic process (GO:0034032)	93	25	7.84	+	3.19	0.0296
ribonucleoside bisphosphate metabolic process (GO:0033875)	93	25	7.84	+	3.19	0.0296
nucleoside bisphosphate metabolic process (GO:0033865)	93	25	7.84	+	3.19	0.0296
regulation of cellular ketone metabolic process (GO:0010565)	120	31	10.11	+	3.07	0.00435
alpha-amino acid metabolic process (GO:1901605)	184	47	15.51	+	3.03	7.61e-06
small molecule catabolic process (GO:0044282)	285	71	24.02	+	2.96	1.14e-09
cellular amino acid metabolic process (GO:0006520)	250	58	21.07	+	2.75	2.2e-06
cellular modified amino acid metabolic process (GO:0006575)	152	35	12.81	+	2.73	0.0106
cellular lipid catabolic process (GO:0044242)	169	38	14.24	+	2.67	0.0053
sulfur compound metabolic process (GO:0006790)	252	56	21.24	+	2.64	1.94e-05
coenzyme metabolic process (GO:0006732)	273	58	23.01	+	2.52	4.24e-05
carboxylic acid metabolic process (GO:0019752)	775	162	65.31	+	2.48	1.25e-18
monocarboxylic acid metabolic process (GO:0032787)	455	94	38.35	+	2.45	2.83e-09
cofactor metabolic process (GO:0051186)	429	88	36.15	+	2.43	2.43e-08
fatty acid metabolic process (GO:0006631)	304	62	25.62	+	2.42	4.56e-05
oxoacid metabolic process (GO:0043436)	816	166	68.77	+	2.41	6.27e-18
drug metabolic process (GO:0017144)	544	110	45.85	+	2.4	8.76e-11
organic acid metabolic process (GO:0006082)	843	168	71.04	+	2.36	1.52e-17
glycerolipid metabolic process (GO:0046486)	279	55	23.51	+	2.34	0.0012
mitochondrion organization (GO:0007005)	386	75	32.53	+	2.31	8.94e-06
lipid catabolic process (GO:0016042)	260	50	21.91	+	2.28	0.00783
generation of precursor metabolites and energy (GO:0006091)	266	51	22.42	+	2.28	0.00608
oxidation-reduction process (GO:0055114)	864	158	72.81	+	2.17	2.86e-13
small molecule metabolic process (GO:0044281)	1510	274	127.26	+	2.15	2.57e-25
regulation of small molecule metabolic process (GO:0062012)	340	59	28.65	+	2.06	0.015
organic hydroxy compound metabolic process (GO:1901615)	392	68	33.04	+	2.06	0.00312
cellular lipid metabolic process (GO:0044255)	798	138	67.25	+	2.05	1.97e-09
organophosphate metabolic process (GO:0019637)	793	137	66.83	+	2.05	2.68e-09
regulation of lipid metabolic process (GO:0019216)	330	57	27.81	+	2.05	0.027
ncRNA processing (GO:0034470)	330	57	27.81	+	2.05	0.027
organophosphate biosynthetic process (GO:0090407)	399	67	33.63	+	1.99	0.00956
ribonucleotide metabolic process (GO:0009259)	346	58	29.16	+	1.99	0.0462
purine-containing compound metabolic process (GO:0072521)	396	66	33.37	+	1.98	0.0137
ribose phosphate metabolic process (GO:0019693)	362	60	30.51	+	1.97	0.0463
nucleotide metabolic process (GO:0009117)	460	76	38.77	+	1.96	0.00269
nucleoside phosphate metabolic process (GO:0006753)	469	77	39.53	+	1.95	0.00333
lipid metabolic process (GO:0006629)	1047	171	88.24	+	1.94	1.53e-10
nucleobase-containing small molecule metabolic process (GO:0055086)	533	87	44.92	+	1.94	0.000636
small molecule biosynthetic process (GO:0044283)	474	77	39.95	+	1.93	0.004
negative regulation of phosphorylation (GO:0042326)	445	72	37.5	+	1.92	0.0144
negative regulation of intracellular signal transduction (GO:1902532)	521	80	43.91	+	1.82	0.018
organic substance catabolic process (GO:1901575)	1387	209	116.89	+	1.79	2.33e-10
cellular catabolic process (GO:0044248)	1482	223	124.9	+	1.79	3.35e-11
carbohydrate derivative metabolic process (GO:1901135)	861	128	72.56	+	1.76	7.9e-05
catabolic process (GO:0009056)	1667	245	140.49	+	1.74	1.21e-11
cellular amide metabolic process (GO:0043603)	668	98	56.3	+	1.74	0.00812
regulation of catabolic process (GO:0009894)	800	117	67.42	+	1.74	0.000876
regulation of cellular catabolic process (GO:0031329)	675	98	56.89	+	1.72	0.0128
organonitrogen compound biosynthetic process (GO:1901566)	1101	152	92.79	+	1.64	0.000239
phosphate-containing compound metabolic process (GO:0006796)	1707	234	143.86	+	1.63	4.68e-08
biosynthetic process (GO:0009058)	2159	295	181.95	+	1.62	5.18e-11
organonitrogen compound catabolic process (GO:1901565)	864	118	72.81	+	1.62	0.016
negative regulation of protein metabolic process (GO:0051248)	1043	142	87.9	+	1.62	0.00169
phosphorus metabolic process (GO:0006793)	1730	235	145.8	+	1.61	8.64e-08
organic substance biosynthetic process (GO:1901576)	2095	282	176.56	+	1.6	1.31e-09
cellular biosynthetic process (GO:0044249)	1991	266	167.79	+	1.59	1.48e-08
regulation of cell cycle (GO:0051726)	939	125	79.13	+	1.58	0.0286
negative regulation of cell death (GO:0060548)	1019	135	85.88	+	1.57	0.0129
gene expression (GO:0010467)	1580	209	133.15	+	1.57	1.31e-05
organic cyclic compound metabolic process (GO:1901360)	2683	354	226.11	+	1.57	5.11e-12
negative regulation of cellular protein metabolic process (GO:0032269)	978	129	82.42	+	1.57	0.0258
regulation of phosphorylation (GO:0042325)	1515	199	127.68	+	1.56	4.88e-05
cellular metabolic process (GO:0044237)	6282	818	529.42	+	1.55	5.62e-38
cellular response to stress (GO:0033554)	1393	181	117.4	+	1.54	0.000639
organic substance transport (GO:0071702)	1796	233	151.36	+	1.54	5.59e-06
metabolic process (GO:0008152)	7153	923	602.82	+	1.53	1.18e-44
cellular aromatic compound metabolic process (GO:0006725)	2487	320	209.59	+	1.53	4.04e-09
cellular nitrogen compound metabolic process (GO:0034641)	2886	370	243.22	+	1.52	4.75e-11
organic substance metabolic process (GO:0071704)	6693	853	564.05	+	1.51	4.91e-37
regulation of protein phosphorylation (GO:0001932)	1397	178	117.73	+	1.51	0.00249
negative regulation of response to stimulus (GO:0048585)	1533	195	129.19	+	1.51	0.000642
heterocycle metabolic process (GO:0046483)	2422	306	204.11	+	1.5	9.94e-08
regulation of response to stress (GO:0080134)	1268	160	106.86	+	1.5	0.0173
regulation of phosphate metabolic process (GO:0019220)	1675	211	141.16	+	1.49	0.000358
regulation of phosphorus metabolic process (GO:0051174)	1676	211	141.25	+	1.49	0.000364
organonitrogen compound metabolic process (GO:1901564)	4369	550	368.2	+	1.49	7.1e-18
nitrogen compound transport (GO:0071705)	1483	186	124.98	+	1.49	0.00397
negative regulation of cellular metabolic process (GO:0031324)	2384	298	200.91	+	1.48	5.79e-07
primary metabolic process (GO:0044238)	6342	788	534.47	+	1.47	5.28e-29
regulation of catalytic activity (GO:0050790)	1790	221	150.85	+	1.47	0.00069
nucleobase-containing compound metabolic process (GO:0006139)	2292	281	193.16	+	1.45	1.51e-05
negative regulation of metabolic process (GO:0009892)	2655	325	223.75	+	1.45	5.82e-07
macromolecule localization (GO:0033036)	2165	264	182.46	+	1.45	8.51e-05
positive regulation of protein metabolic process (GO:0051247)	1611	196	135.77	+	1.44	0.0104
nitrogen compound metabolic process (GO:0006807)	5799	705	488.71	+	1.44	1.19e-21
regulation of protein metabolic process (GO:0051246)	2642	321	222.66	+	1.44	1.76e-06
regulation of cell death (GO:0010941)	1642	198	138.38	+	1.43	0.016
negative regulation of nitrogen compound metabolic process (GO:0051172)	2206	266	185.91	+	1.43	0.000178
regulation of cellular protein metabolic process (GO:0032268)	2437	293	205.38	+	1.43	3.91e-05
regulation of intracellular signal transduction (GO:1902531)	1687	201	142.17	+	1.41	0.0266
regulation of molecular function (GO:0065009)	2443	291	205.88	+	1.41	9.99e-05
regulation of protein modification process (GO:0031399)	1738	207	146.47	+	1.41	0.0189
negative regulation of macromolecule metabolic process (GO:0010605)	2398	284	202.09	+	1.41	0.000286
regulation of cellular component organization (GO:0051128)	2488	294	209.68	+	1.4	0.000162
cellular component biogenesis (GO:0044085)	2334	274	196.7	+	1.39	0.00111
positive regulation of metabolic process (GO:0009893)	3412	400	287.55	+	1.39	4.1e-07
negative regulation of cellular process (GO:0048523)	4470	519	376.71	+	1.38	4.29e-10
regulation of primary metabolic process (GO:0080090)	5145	586	433.6	+	1.35	1.12e-10
negative regulation of biological process (GO:0048519)	4989	568	420.45	+	1.35	4.36e-10
macromolecule metabolic process (GO:0043170)	5038	573	424.58	+	1.35	3.43e-10
positive regulation of cellular metabolic process (GO:0031325)	3145	357	265.05	+	1.35	0.000212
regulation of cellular metabolic process (GO:0031323)	5282	599	445.14	+	1.35	9.93e-11
regulation of metabolic process (GO:0019222)	5679	641	478.6	+	1.34	1.29e-11
cellular protein metabolic process (GO:0044267)	2853	322	240.44	+	1.34	0.00205
regulation of biological quality (GO:0065008)	3841	432	323.7	+	1.33	9.68e-06
positive regulation of nitrogen compound metabolic process (GO:0051173)	3007	338	253.42	+	1.33	0.00147
macromolecule modification (GO:0043412)	2433	273	205.04	+	1.33	0.0334
positive regulation of macromolecule metabolic process (GO:0010604)	3140	352	264.62	+	1.33	0.000806
cellular macromolecule metabolic process (GO:0044260)	3956	442	333.39	+	1.33	1.23e-05
regulation of nitrogen compound metabolic process (GO:0051171)	5003	558	421.63	+	1.32	2.53e-08
protein metabolic process (GO:0019538)	3461	385	291.68	+	1.32	0.000404
regulation of biosynthetic process (GO:0009889)	3459	384	291.51	+	1.32	0.000484
regulation of signal transduction (GO:0009966)	2722	300	229.4	+	1.31	0.0394
response to stress (GO:0006950)	3053	336	257.29	+	1.31	0.0105
regulation of cellular biosynthetic process (GO:0031326)	3390	373	285.69	+	1.31	0.00194
cellular component organization or biogenesis (GO:0071840)	5238	573	441.43	+	1.3	2.56e-07
organelle organization (GO:0006996)	2950	321	248.61	+	1.29	0.0491
regulation of macromolecule metabolic process (GO:0060255)	5220	568	439.92	+	1.29	7.55e-07
response to chemical (GO:0042221)	3377	366	284.6	+	1.29	0.0104
regulation of gene expression (GO:0010468)	3598	387	303.22	+	1.28	0.00996
transport (GO:0006810)	3445	370	290.33	+	1.27	0.0206
cellular component organization (GO:0016043)	5063	538	426.69	+	1.26	0.000101
localization (GO:0051179)	4693	489	395.5	+	1.24	0.00733
positive regulation of biological process (GO:0048518)	5935	606	500.17	+	1.21	0.00176
cellular process (GO:0009987)	13874	1384	1169.23	+	1.18	6.31e-20
biological_process (GO:0008150)	20427	1804	1721.49	+	1.05	2.67e-09
cell communication (GO:0007154)	5171	343	435.79	-	0.79	0.0053
signal transduction (GO:0007165)	4772	305	402.16	-	0.76	0.00056
signaling (GO:0023052)	5044	315	425.08	-	0.74	1.46e-05
system process (GO:0003008)	2521	103	212.46	-	0.48	2.88e-13
Unclassified (UNCLASSIFIED)	1869	75	157.51	-	0.48	0
nervous system process (GO:0050877)	2038	55	171.75	-	0.32	2.47e-21
G protein-coupled receptor signaling pathway (GO:0007186)	1842	37	155.23	-	0.24	5.38e-26
sensory perception (GO:0007600)	1605	29	135.26	-	0.21	4.32e-24
phagocytosis, engulfment (GO:0006911)	222	2	18.71	-	0.11	0.0352
plasma membrane invagination (GO:0099024)	231	2	19.47	-	0.1	0.0258
membrane invagination (GO:0010324)	237	2	19.97	-	0.1	0.0114
phagocytosis, recognition (GO:0006910)	202	1	17.02	-	0.06	0.019
sensory perception of chemical stimulus (GO:0007606)	1219	5	102.73	-	0.05	1.44e-32
sensory perception of smell (GO:0007608)	1121	2	94.47	-	0.02	3.04e-33

### Sheet: Counter-regulated (175 set)
Analysis Type:	PANTHER Overrepresentation Test (Released 20181113)
Annotation Version and Release Date:	GO Ontology database Released 2019-01-01
Analyzed List:	upload_1 (Mus musculus)
Reference List:	Mus musculus (all genes in database)
Test Type:	FISHER
Correction:	BONFERRONI
Bonferroni count:	8633
GO biological process complete	Mus musculus - REFLIST (22296)	Number	Expected	over/under	Fold Enrichment	P-value
regulation of cell cycle (GO:0051726)	939	23	6.82	+	3.37	0.00387
negative regulation of apoptotic process (GO:0043066)	893	21	6.49	+	3.24	0.0241
negative regulation of programmed cell death (GO:0043069)	911	21	6.62	+	3.17	0.0326
negative regulation of cell death (GO:0060548)	1019	23	7.4	+	3.11	0.0152
regulation of response to stress (GO:0080134)	1268	27	9.21	+	2.93	0.0052
regulation of apoptotic process (GO:0042981)	1473	29	10.7	+	2.71	0.00901
regulation of programmed cell death (GO:0043067)	1494	29	10.86	+	2.67	0.0119
regulation of cell death (GO:0010941)	1642	30	11.93	+	2.51	0.0256
regulation of signal transduction (GO:0009966)	2722	41	19.78	+	2.07	0.0471
positive regulation of macromolecule metabolic process (GO:0010604)	3140	47	22.81	+	2.06	0.00989
positive regulation of nitrogen compound metabolic process (GO:0051173)	3007	45	21.85	+	2.06	0.021
positive regulation of metabolic process (GO:0009893)	3412	48	24.79	+	1.94	0.0423
metabolic process (GO:0008152)	7153	81	51.97	+	1.56	0.0234
Unclassified (UNCLASSIFIED)	1869	6	13.58	-	0.44	0

### Sheet: basal A1 (no TNF, 1080)
Analysis Type:	PANTHER Overrepresentation Test (Released 20181113)
Annotation Version and Release Date:	GO Ontology database Released 2019-01-01
Analyzed List:	upload_1 (Mus musculus)
Reference List:	Mus musculus (all genes in database)
Test Type:	FISHER
Correction:	BONFERRONI
Bonferroni count:	8633
GO biological process complete	Mus musculus - REFLIST (22296)	Number	Expected	over/under	Fold Enrichment	P-value
ATP synthesis coupled proton transport (GO:0015986)	20	11	0.91	+	12.12	0.000322
energy coupled proton transport, down electrochemical gradient (GO:0015985)	20	11	0.91	+	12.12	0.000322
NADH dehydrogenase complex assembly (GO:0010257)	42	19	1.91	+	9.97	5.02e-08
mitochondrial respiratory chain complex I assembly (GO:0032981)	42	19	1.91	+	9.97	5.02e-08
tricarboxylic acid cycle (GO:0006099)	31	14	1.41	+	9.95	3.16e-05
citrate metabolic process (GO:0006101)	32	14	1.45	+	9.64	4.37e-05
tricarboxylic acid metabolic process (GO:0072350)	36	15	1.63	+	9.18	2.1e-05
mitochondrial respiratory chain complex assembly (GO:0033108)	74	27	3.36	+	8.04	1.22e-10
electron transport chain (GO:0022900)	81	29	3.68	+	7.89	1.93e-11
mitochondrial RNA metabolic process (GO:0000959)	34	12	1.54	+	7.78	0.0036
mitochondrial ATP synthesis coupled electron transport (GO:0042775)	51	18	2.31	+	7.78	4.73e-06
ATP synthesis coupled electron transport (GO:0042773)	55	19	2.5	+	7.61	2.12e-06
aerobic respiration (GO:0009060)	64	22	2.9	+	7.57	8.86e-08
respiratory electron transport chain (GO:0022904)	76	26	3.45	+	7.54	1.29e-09
cellular respiration (GO:0045333)	134	45	6.08	+	7.4	2.95e-18
oxidative phosphorylation (GO:0006119)	63	20	2.86	+	6.99	2.47e-06
ATP biosynthetic process (GO:0006754)	71	21	3.22	+	6.52	2.64e-06
mitochondrial transmembrane transport (GO:1990542)	60	17	2.72	+	6.24	0.000219
purine ribonucleoside triphosphate biosynthetic process (GO:0009206)	81	22	3.68	+	5.98	3.92e-06
purine nucleoside triphosphate biosynthetic process (GO:0009145)	82	22	3.72	+	5.91	4.77e-06
ATP metabolic process (GO:0046034)	163	43	7.4	+	5.81	5e-14
ribonucleoside triphosphate biosynthetic process (GO:0009201)	84	22	3.81	+	5.77	7.02e-06
energy derivation by oxidation of organic compounds (GO:0015980)	193	49	8.76	+	5.59	9.26e-16
nucleoside triphosphate biosynthetic process (GO:0009142)	95	24	4.31	+	5.57	2.25e-06
dicarboxylic acid metabolic process (GO:0043648)	88	21	3.99	+	5.26	6.96e-05
purine ribonucleoside triphosphate metabolic process (GO:0009205)	189	45	8.58	+	5.25	2.37e-13
ribonucleoside triphosphate metabolic process (GO:0009199)	193	45	8.76	+	5.14	4.67e-13
generation of precursor metabolites and energy (GO:0006091)	266	62	12.07	+	5.14	5.33e-19
oxidoreduction coenzyme metabolic process (GO:0006733)	125	29	5.67	+	5.11	1.85e-07
pyruvate metabolic process (GO:0006090)	65	15	2.95	+	5.08	0.0135
mitochondrial gene expression (GO:0140053)	74	17	3.36	+	5.06	0.0029
nucleoside triphosphate metabolic process (GO:0009141)	214	49	9.71	+	5.04	3.56e-14
pyridine-containing compound metabolic process (GO:0072524)	114	26	5.17	+	5.02	2.76e-06
purine nucleoside triphosphate metabolic process (GO:0009144)	198	45	8.99	+	5.01	1.07e-12
nicotinamide nucleotide metabolic process (GO:0046496)	107	24	4.86	+	4.94	1.75e-05
pyridine nucleotide metabolic process (GO:0019362)	109	24	4.95	+	4.85	2.41e-05
mitochondrial transport (GO:0006839)	159	34	7.22	+	4.71	2.52e-08
mitochondrion organization (GO:0007005)	386	77	17.52	+	4.39	1.38e-20
glucose metabolic process (GO:0006006)	91	18	4.13	+	4.36	0.00889
purine ribonucleotide biosynthetic process (GO:0009152)	152	30	6.9	+	4.35	2.61e-06
antibiotic metabolic process (GO:0016999)	118	23	5.36	+	4.29	0.000371
mitochondrial membrane organization (GO:0007006)	95	18	4.31	+	4.17	0.0153
ribonucleotide biosynthetic process (GO:0009260)	161	30	7.31	+	4.11	8.65e-06
purine-containing compound biosynthetic process (GO:0072522)	167	31	7.58	+	4.09	4.95e-06
purine nucleotide biosynthetic process (GO:0006164)	162	30	7.35	+	4.08	9.83e-06
purine ribonucleotide metabolic process (GO:0009150)	336	62	15.25	+	4.07	1.49e-14
coenzyme biosynthetic process (GO:0009108)	139	25	6.31	+	3.96	0.00039
ribonucleotide metabolic process (GO:0009259)	346	62	15.7	+	3.95	5.23e-14
ribose phosphate biosynthetic process (GO:0046390)	168	30	7.63	+	3.93	2.08e-05
nucleotide biosynthetic process (GO:0009165)	208	37	9.44	+	3.92	3.19e-07
ribose phosphate metabolic process (GO:0019693)	362	64	16.43	+	3.9	2.72e-14
nucleoside phosphate biosynthetic process (GO:1901293)	215	38	9.76	+	3.89	2.05e-07
purine nucleotide metabolic process (GO:0006163)	353	62	16.02	+	3.87	1.23e-13
nucleotide metabolic process (GO:0009117)	460	80	20.88	+	3.83	3.4e-18
nucleoside phosphate metabolic process (GO:0006753)	469	81	21.29	+	3.81	2.72e-18
coenzyme metabolic process (GO:0006732)	273	47	12.39	+	3.79	2.05e-09
hexose metabolic process (GO:0019318)	122	21	5.54	+	3.79	0.0086
purine-containing compound metabolic process (GO:0072521)	396	67	17.97	+	3.73	3.2e-14
nucleobase-containing small molecule metabolic process (GO:0055086)	533	87	24.19	+	3.6	2e-18
cofactor biosynthetic process (GO:0051188)	185	29	8.4	+	3.45	0.000489
cofactor metabolic process (GO:0051186)	429	67	19.47	+	3.44	1.17e-12
oxidation-reduction process (GO:0055114)	864	134	39.22	+	3.42	2.65e-28
monosaccharide metabolic process (GO:0005996)	153	23	6.94	+	3.31	0.0213
drug metabolic process (GO:0017144)	544	81	24.69	+	3.28	8.51e-15
organophosphate metabolic process (GO:0019637)	793	110	35.99	+	3.06	4.91e-19
protein targeting (GO:0006605)	206	28	9.35	+	2.99	0.0109
organophosphate biosynthetic process (GO:0090407)	399	53	18.11	+	2.93	4.74e-07
sulfur compound metabolic process (GO:0006790)	252	32	11.44	+	2.8	0.00752
small molecule metabolic process (GO:0044281)	1510	188	68.54	+	2.74	6.51e-30
carboxylic acid metabolic process (GO:0019752)	775	95	35.18	+	2.7	9.11e-13
carbohydrate derivative metabolic process (GO:1901135)	861	105	39.08	+	2.69	2.53e-14
oxoacid metabolic process (GO:0043436)	816	98	37.04	+	2.65	1.29e-12
organic acid metabolic process (GO:0006082)	843	99	38.26	+	2.59	2.43e-12
small molecule catabolic process (GO:0044282)	285	33	12.94	+	2.55	0.0374
carbohydrate metabolic process (GO:0005975)	392	45	17.79	+	2.53	0.000742
carbohydrate derivative biosynthetic process (GO:1901137)	486	54	22.06	+	2.45	0.000107
monocarboxylic acid metabolic process (GO:0032787)	455	50	20.65	+	2.42	0.000511
small molecule biosynthetic process (GO:0044283)	474	52	21.51	+	2.42	0.000428
heterocycle biosynthetic process (GO:0018130)	750	80	34.04	+	2.35	2.18e-07
nucleobase-containing compound biosynthetic process (GO:0034654)	687	73	31.18	+	2.34	2.4e-06
aromatic compound biosynthetic process (GO:0019438)	767	80	34.81	+	2.3	6.54e-07
organic cyclic compound biosynthetic process (GO:1901362)	874	91	39.67	+	2.29	3.42e-08
amide biosynthetic process (GO:0043604)	417	43	18.93	+	2.27	0.0211
cellular nitrogen compound biosynthetic process (GO:0044271)	1146	113	52.02	+	2.17	1.3e-09
cellular amide metabolic process (GO:0043603)	668	65	30.32	+	2.14	0.000462
organonitrogen compound biosynthetic process (GO:1901566)	1101	107	49.97	+	2.14	1.92e-08
phosphate-containing compound metabolic process (GO:0006796)	1707	160	77.48	+	2.07	4.75e-13
phosphorus metabolic process (GO:0006793)	1730	162	78.52	+	2.06	2.62e-13
cellular biosynthetic process (GO:0044249)	1991	183	90.37	+	2.03	9.48e-15
organic substance biosynthetic process (GO:1901576)	2095	192	95.09	+	2.02	1.08e-15
biosynthetic process (GO:0009058)	2159	194	98	+	1.98	5.33e-15
lipid metabolic process (GO:0006629)	1047	92	47.52	+	1.94	8.16e-05
cellular protein-containing complex assembly (GO:0034622)	676	59	30.68	+	1.92	0.0469
cellular lipid metabolic process (GO:0044255)	798	69	36.22	+	1.9	0.0126
negative regulation of apoptotic process (GO:0043066)	893	77	40.53	+	1.9	0.00262
negative regulation of programmed cell death (GO:0043069)	911	78	41.35	+	1.89	0.00321
regulation of catabolic process (GO:0009894)	800	67	36.31	+	1.85	0.0462
protein-containing complex assembly (GO:0065003)	1310	108	59.46	+	1.82	9.89e-05
negative regulation of cell death (GO:0060548)	1019	83	46.25	+	1.79	0.00865
cellular macromolecule biosynthetic process (GO:0034645)	1195	97	54.24	+	1.79	0.00132
regulation of programmed cell death (GO:0043067)	1494	121	67.81	+	1.78	2.51e-05
regulation of apoptotic process (GO:0042981)	1473	119	66.86	+	1.78	4.22e-05
regulation of cell death (GO:0010941)	1642	132	74.53	+	1.77	8.07e-06
macromolecule biosynthetic process (GO:0009059)	1227	98	55.69	+	1.76	0.00191
phosphorylation (GO:0016310)	993	79	45.07	+	1.75	0.0424
protein-containing complex subunit organization (GO:0043933)	1495	118	67.86	+	1.74	0.000167
organic cyclic compound metabolic process (GO:1901360)	2683	211	121.78	+	1.73	9.62e-11
cellular aromatic compound metabolic process (GO:0006725)	2487	191	112.88	+	1.69	2.01e-08
cellular nitrogen compound metabolic process (GO:0034641)	2886	221	130.99	+	1.69	2.86e-10
heterocycle metabolic process (GO:0046483)	2422	184	109.93	+	1.67	1.42e-07
organonitrogen compound metabolic process (GO:1901564)	4369	331	198.31	+	1.67	7.59e-18
nucleobase-containing compound metabolic process (GO:0006139)	2292	171	104.03	+	1.64	3.24e-06
metabolic process (GO:0008152)	7153	527	324.67	+	1.62	1.51e-33
cellular metabolic process (GO:0044237)	6282	461	285.14	+	1.62	2.25e-26
cellular component assembly (GO:0022607)	2127	155	96.54	+	1.61	0.00013
cellular response to organic substance (GO:0071310)	1750	126	79.43	+	1.59	0.00703
organic substance metabolic process (GO:0071704)	6693	481	303.79	+	1.58	4.82e-26
primary metabolic process (GO:0044238)	6342	454	287.86	+	1.58	2.32e-23
organelle organization (GO:0006996)	2950	209	133.9	+	1.56	1.59e-06
organic substance transport (GO:0071702)	1796	127	81.52	+	1.56	0.0169
response to organic substance (GO:0010033)	2415	169	109.62	+	1.54	0.000325
cellular component biogenesis (GO:0044085)	2334	161	105.94	+	1.52	0.002
nitrogen compound metabolic process (GO:0006807)	5799	399	263.21	+	1.52	8.69e-16
regulation of cellular protein metabolic process (GO:0032268)	2437	166	110.61	+	1.5	0.00257
response to chemical (GO:0042221)	3377	228	153.28	+	1.49	1.41e-05
regulation of protein metabolic process (GO:0051246)	2642	177	119.92	+	1.48	0.00294
regulation of biological quality (GO:0065008)	3841	252	174.34	+	1.45	1.9e-05
cellular component organization (GO:0016043)	5063	329	229.81	+	1.43	2.78e-08
cellular protein metabolic process (GO:0044267)	2853	184	129.5	+	1.42	0.0181
cellular component organization or biogenesis (GO:0071840)	5238	333	237.75	+	1.4	3.04e-07
protein metabolic process (GO:0019538)	3461	219	157.09	+	1.39	0.00502
establishment of localization (GO:0051234)	3581	226	162.54	+	1.39	0.00362
transport (GO:0006810)	3445	216	156.37	+	1.38	0.0118
cellular macromolecule metabolic process (GO:0044260)	3956	246	179.56	+	1.37	0.0027
localization (GO:0051179)	4693	280	213.01	+	1.31	0.00936
negative regulation of cellular process (GO:0048523)	4470	265	202.89	+	1.31	0.0359
regulation of cellular metabolic process (GO:0031323)	5282	312	239.75	+	1.3	0.00372
macromolecule metabolic process (GO:0043170)	5038	295	228.67	+	1.29	0.0208
positive regulation of biological process (GO:0048518)	5935	345	269.39	+	1.28	0.00266
regulation of metabolic process (GO:0019222)	5679	329	257.77	+	1.28	0.00847
cellular process (GO:0009987)	13874	774	629.73	+	1.23	3.05e-17
biological_process (GO:0008150)	20427	974	927.17	+	1.05	8.77e-05
system process (GO:0003008)	2521	60	114.43	-	0.52	9.5e-05
Unclassified (UNCLASSIFIED)	1869	38	84.83	-	0.45	0
nervous system process (GO:0050877)	2038	31	92.5	-	0.34	5.98e-10
G protein-coupled receptor signaling pathway (GO:0007186)	1842	23	83.61	-	0.28	2.92e-11
sensory perception (GO:0007600)	1605	14	72.85	-	0.19	2.77e-13
sensory perception of chemical stimulus (GO:0007606)	1219	2	55.33	-	0.04	1.86e-17
sensory perception of smell (GO:0007608)	1121	1	50.88	-	0.02	6.29e-17
